# Olive phenolic compounds, potent tankyrase 1 inhibitor exhibit anti colon cancer effects by blocking Wnt/β-catenin pathway

**DOI:** 10.1101/2024.05.08.593091

**Authors:** Arindam Sain, Soumen Barman, Dipsikha Khamrai, M Srinivas, Prerna Singh, Bhargav Simpi, Mayuri Varshney, Debdut Naskar

## Abstract

Colon cancer (CC) needs special attention to develop novel targets and therapeutic approaches, as the total number of morbidity and mortality is growing rapidly. Although Olive has been long reported for its anti-CC activities but the mode is not completely understood yet. Here, we targeted tankysare 1 (*TNKS*), an important mediator of the Wnt/β-catenin pathway, crucial in colon carcinogenesis. Bioinformatics analysis revealed that the mutation and copy number alterations of *TNKS* is found to be 12% whereas the proteins expression of *TNKS* is moderate to high in tumor groups vs normal in CC datasets. On the more, *TNKS* and its positively associated genes are found to be concomitant with several carcinogenesis related biological processes and signaling pathways. Further, three olive phytochemicals (apigenin, luteolin, and quercetin), which were shortlisted by employing filters like drug likeness and toxicity screening, molecular docking and finally molecular dynamics simulations, can target tankyrase 1. These ployphenols demonstrated cytotoxic effect in CC (HT-29) cells either alone or in combination. Further, these compounds successfully reduced β-catenin level and its target genes (*CCND1, CDK4*, and *MYC*). Overall, inhibition of the Wnt/β-catenin pathway by targeting tankyrase 1 was revealed as one of the anti-CC mechanisms of olive polyphenols.
