## Supplementary table 1 for "Olive phenolic compounds, potent tankyrase 1 inhibitor exhibit anti colon cancer effects by blocking Wnt/β-catenin pathway"

### Sheet: Drug likeness analysis
Supplementary table 1: Drug likeness analysis of olive phenolic compounds with the help of Molsoft and Molinspiron servers
Sl.No.	Phenol Name	PubChem CID	Molecular weight (g/mol)	Number of rotatable bonds	Num. of H-bond acceptors	Num. of H-bond donors	TPSA (angstrom-square)	MolLogP	MolLogS (mg/L)	Lipinski's violation	Drug Likeness Score
1	Loganic Acid	89640	376.14	4	10	6	166.14	-2.3	35755.8	1	1.13
2	Taxifolin	439533	304.06	1	7	5	127.44	0.76	6647.94	0	1
3	Suspensaside	5281798	640.2	11	16	10	265.52	-1.4	26409.8	3	0.96
4	Hesperidin	10621	610.19	7	15	8	234.3	-0.81	17221.7	3	0.94
5	β-Hydroxy verbascoside	10009317	640.2	11	16	10	265.52	-0.82	27522.4	3	0.94
6	beta-Hydroxyacteoside	10009317	640.2	11	16	10	265.52	-0.82	27522.4	3	0.94
7	Luteolin-4′-O-rutinoside	378305	596.17	6	15	9	245.29	-0.96	13516.5	3	0.93
8	Eriodictyol	90657147	287.06	1	6	3	110.05	1.71	1577.89	0	0.91
9	Quercitin 3-O rutinoside	5280805	610.15	6	16	10	269.43	-1.55	10775.8	3	0.91
10	Rutin	5280805	610.15	6	16	10	269.43	-1.55	10775.8	3	0.91
11	Loganin	87691	390.15	5	10	5	155.15	-1.68	38146.5	0	0.88
12	Isorhoifolin	5377847	578.16	6	14	8	228.97	-0.11	17071.1	3	0.85
13	Apigenin-7-O-rutinoside	5377847	578.16	6	14	8	228.97	-0.11	17071.1	3	0.85
14	Orbanchoside	6441894	622.19	8	15	8	234.3	0.55	22432.2	3	0.83
15	Quercitrin	5280459	448.1	3	11	7	190.28	0.32	7129.44	2	0.82
16	Quercetin-3-rhamnoside	5280459	448.1	3	11	7	190.28	0.32	7129.44	2	0.82
17	Scolymoside	5282152	594.16	6	15	9	249.2	-0.14	17417.8	3	0.81
18	Chlorogenic Acid	1794427	354.1	5	9	6	164.74	-0.2	14035.2	1	0.79
19	Hellicoside	5281778	656.2	12	17	11	285.75	-1.68	25908.5	3	0.79
20	3,4-Dihydroxyphenylglycol	91528	170.06	2	4	4	80.91	-0.62	56315.2	0	0.71
21	Isoquercitrin	5280804	464.1	4	12	8	210.5	-0.54	8188.56	2	0.68
22	Berchemol	14521044	376.15	6	7	4	108.61	1.56	7742.54	0	0.65
23	Quercetin-7-O-glucoside	91820114	463.09	4	12	7	213.33	-0.75	9367.49	2	0.63
24	Cornoside	3084796	316.12	5	8	5	136.68	-2.23	81018.7	0	0.61
25	Luteolin 7-glucoside (Cyanroside)	5280637	448.1	4	11	7	190.28	0.47	9897.27	2	0.6
26	Luteolin-7,3'-di-O-gflucoside	5490298	610.15	7	16	10	269.43	-1.71	17522.2	3	0.6
27	Luteolin 8C- glucosode	5382105	448.1	3	11	8	201.27	0.33	8962.22	2	0.59
28	Apigenin 7-O glucoside	12304093	432.11	4	10	6	170.05	0.91	7766.76	1	0.59
29	Hesperetin	72281	302.08	2	6	3	96.22	2.51	511.01	0	0.59
30	Luteolin-6-C-glucoside	49852298	447.09	3	11	7	204.1	0.41	8312.23	2	0.57
31	Chrysoeriol-7-O-glucoside	11294177	462.12	5	11	6	179.28	0.62	10322.4	2	0.56
32	Quercetin	5280343	302.04	1	7	5	131.35	1.19	1952.89	0	0.52
33	Acetoside	5281800	624.21	11	15	9	245.29	-0.15	22890.6	2	0.51
34	Hydroxytyrosil Elenolate	101109285	364.12	8	8	2	119.37	0.64	10635.8	0	0.49
35	6-Methoxyluteolin	5317284	316.06	2	7	4	120.36	2.62	231	0	0.44
36	Luteolin 7,4'-diglucoside	44258093	610.15	7	16	10	269.43	-1.49	18071.7	3	0.44
37	Isoacetoside	6476333	624.21	11	15	9	245.29	-0.2	24502.3	3	0.42
38	Luteolin-4'-o-glucoside	5319116	448.1	4	11	7	190.28	0.82	8412.31	2	0.39
39	Apigenin	5280443	270.05	1	5	3	90.89	3.22	155.39	0	0.39
40	Luteolin	5280445	286.05	1	6	4	111.12	2.78	224.49	0	0.38
41	Rosmarinic Acid	5281792	360.08	7	8	5	144.52	1.54	6678.58	0	0.37
42	Cyanidin 3-O rutinoside	441674	595.17	6	15	10	250.39	-1.24	23677.1	3	0.34
43	Chrysoeriol	5280666	300.06	2	6	3	100.13	2.93	194.03	0	0.3
44	Gentisic Acid	3469	154.03		4	3	77.75	1.92	1557.49	0	0.3
45	1-Caffeoyl-beta-D-glucose	5281761	257.11	5	3	1	156.91	2.68	375.19	1	0.29
46	Oleoside	101042548	390.12	6	11	6	183.21	-2.48	294618	2	0.29
47	Delphinidin 3-glucoside	443650	465.1	4	12	9	211.69	-0.51	46964	2	0.26
48	Protocatechuic acid	72	154.03	1	4	3	77.75	1.05	3378.67	0	0.23
49	1-(3-Methoxy-4-hydroxy)-phenyl-6,7-dihydroxy-isochroman	HMDB0029303	288.1	2	5	3	79.15	1.89	2616.87	0	0.21
50	Vicenin-2	442664	594.16	5	15	11	271.19	-0.87	18691.8	3	0.2
51	Oleuropein aglycone	56842347	378.13	8	8	3	122.53	0.96	7518.87	0	0.19
52	Secologanate	439612	374.12	7	10	5	162.98	-1.99	36948.1	0	0.16
53	Oleoside 11-methyl ester	HMDB0041550	404.13	7	11	5	172.22	-1.86	271906	1	0.16
54	Wedeloside	156818	757.37	13	13	7	229.38	2.54	1886.37	3	0.16
55	Neo-nüzhenide	6476723	702.24	14	18	9	280.83	-2.37	26004.2	3	0.15
56	Secologanol	14488076	390.15	8	10	5	155.15	-1.51	36249.7	0	0.11
57	Cyanidin 3-galactoside	4481259	449.11	4	11	8	191.46	-0.23	17980.9	2	0.07
58	Secologanoside	14136854	390.12	7	11	6	183.21	-2.49	42851.9	2	0.07
59	Diosmetin	5281612	300.06	2	6	3	100.13	3.29	172.15	0	0.06
60	Esculin	5281417	340.08	3	9	5	149.82	-1.4	42716.9	0	0.02
61	Demethylligstroside	102461561	510.17	10	12	6	192.45	-0.52	26185.3	3	0.01
62	3,4-Dihydroxyphenylacetic acid	547	168.04	2	4	3	77.75	0.2	6431.15	0	-0.04
63	Oleoside dimethylester	6476722	418.15	8	11	4	161.22	-1.1	235252	1	-0.04
64	Hydroxytyrosol	82755	154.06	2	3	3	60.68	-0.06	46371.2	0	-0.05
65	Oleaecin	15553186	320.13	10	6	2	100.9	1.2	6501.76	0	-0.09
66	1-Acetoxypinoresinol	442831	416.15	6	8	2	103.7	1.71	1233.95	0	-0.1
67	Pinoresinol	234817	358.14	4	6	2	77.39	1.94	3331.31	0	-0.1
68	Secologanin	161276	388.14	8	10	4	151.99	-1.37	38558.9	0	-0.12
69	Scopolin	439514	354.1	4	9	4	138.82	-1.21	49869.3	0	-0.15
70	Gallic Acid	370	170.02	1	5	4	97.98	0.78	13467.7	0	-0.22
71	Homogentisic Acid	HMDB0000130	168.04	2	4	3	77.75	0.6	5709.37	0	-0.23
72	Ligstroside	14136859	524.19	11	12	5	181.45	0.19	15819.3	2	-0.23
73	4-O-Methyl-beta-D-glucuronic acid	446874	208.06	2	7	4	116.45	-2.72	138473	0	-0.27
74	Nuezhenide	6440999	686.24	14	17	8	260.6	-1.59	20333.3	3	-0.31
75	Ligstroside aglycone	71718370	362.14	9	7	2	102.3	1.49	2694.53	0	-0.34
76	Caffeic Acid	689043	180.04	2	4	3	77.75	1.27	3541.88	0	-0.35
77	Verucosin	10736226	344.16	4	5	2	68.16	2.85	769.4	0	-0.38
78	1-Phenyl-6,7-dihydroxy-isochroman	HMDB29302	242.09	1	3	2	49.69	2.79	509	0	-0.46
79	Homovanillic Acid	1738	182.06	3	4	2	66.76	0.62	5242.15	0	-0.47
80	Homovanillyl alcohol	16928	168.08	3	3	2	49.69	0.37	6700.74	0	-0.47
81	Salidroside	159278	300.12	5	7	5	119.61	-0.85	25567.4	0	-0.54
82	Cyanidin(cation)	128861	287.06	1	6	5	112.31	1.64	5030.79	0	-0.58
83	Ferulic Acid	445858	194.06	3	4	2	66.76	1.61	2423.43	0	-0.61
84	Syringaresinol	100067	418.16	6	8	2	95.86	1.57	17764.2	0	-0.61
85	4-Ethylguaiacol	62465	152.08	2	2	1	29.46	2.2	2538.77	0	-0.64
86	Oleocanthal	11652416	304.13	10	5	1	80.67	1.97	2833.16	0	-0.65
87	Tyrosol acetate	11195402	222.09	6	4	0	52.61	1.81	3200.64	0	-0.67
88	Homoveratric Acid	7139	196.07	4	4	1	55.77	1	4887.3	0	-0.78
89	Homovanillin	151276	166.06	3	3	1	46.53	0.78	4545.2	0	-0.78
90	Hydroxy benzoic acids : Syringic Acid	10742	198.05	3	5	2	76	0.82	16130.6	0	-0.81
91	p-Coumaric Acid	637542	164.05	2	3	2	57.53	1.66	3596.82	0	-0.81
92	3,4-Dimethoxybenzoic acid	7121	182.06	3	4	1	55.77	1.58	2624.88	0	-0.81
93	4-Methylcatechol	9958	124.05	0	2	2	40.46	1.64	32271.7	0	-0.82
94	3,4,5-Trimethoxybenzoic acid	8357	212.07	4	5	1	65	1.66	5149.28	0	-0.83
95	m-Coumaric Acid	637541	164.05	2	3	2	57.53	1.93	1587.48	0	-0.85
96	Isoeugenol	853433	164.08	2	2	1	29.46	2.69	596.7	0	-0.93
97	Phloretic Acid	10394	166.06	3	3	2	57.53	1.24	4819.29	0	-0.95
98	Dihydro-p-coumaric acid	10394	166.06	3	3	2	57.53	1.24	4819.29	0	-0.95
99	Elenolic Acid	169607	242.08	5	6	1	89.91	-0.61	34177.6	0	-0.96
100	m-cresol	342	108.06	0	1	1	20.23	2.11	15768.8	0	-0.97
101	2,6-Dihydroxybenzoic acid	9338	154.03	1	4	3	77.75	1.9	1576.32	0	-1.01
102	4-ethylphenol	31242	122.07	1	1	1	20.23	2.56	3207.01	0	-1.01
103	Quinic Acid	6508	192.06	1	6	5	118.21	-2.17	171549	0	-1.06
104	Shikimic Acid	8742	174.05	1	5	4	97.98	-1.38	172614	0	-1.06
105	Sinapic Acid	637775	224.07	4	5	2	76	1.09	8064.19	0	-1.07
106	Phenol	996	94.04	0	1	1	20.23	1.65	44033.3	0	-1.07
107	o-cresol	335	108.06	0	1	1	20.23	1.98	11580.1	0	-1.09
108	2-Methoxy-4-vinylphenol	332	150.07	2	2	1	29.46	2.11	1658.01	0	-1.13
109	4-vinylguaiacol	332	150.07	2	2	1	29.46	2.11	1658.01	0	-1.13
110	Tyrosol	10393	138.07	2	2	2	40.46	0.72	26715.2	0	-1.16
111	Cinnamic Acid	444539	148.05	2	2	1	37.3	2.22	522.96	0	-1.17
112	Delphindin	128853	303.05	1	7	6	132.54	1.35	14627	1	-1.18
113	Esculetin	5281416	178.03	0	4	2	70.67	0.73	14878.4	0	-1.22
114	Scopoletin	5280460	192.04	1	4	1	59.67	0.93	11459.5	0	-1.23
115	p-Cresol	2879	108.06	0	1	1	20.23	2.07	15489	0	-1.31
116	Guaiacol	460	124.05	6	2	1	29.46	1.42	2167.18	0	-1.38
117	O-Coumaric Acid	637540	164.05	2	3	2	57.53	1.94	1386.56	0	-1.43
118	Syringaldehyde	8655	182.06	3	4	1	55.77	0.71	23403.6	0	-1.73
